# Reconstructed protein sequence evolution consistent with the evolution of C_4_ photosynthesis via a C_2_ ancestor in the Paniceae

**DOI:** 10.1101/733493

**Authors:** Daniel S. Carvalho, Sunil Kumar Kenchanmane Raju, Yang Zhang, James C. Schnable

## Abstract

The grass tribe Paniceae includes a monophyletic subclade of species, the MPC clade, which specialize in each of the three primary C_4_ sub-pathways NADP-ME, NAD-ME and PCK. The evolutionary history of C_4_ photosynthesis in this subclade remains ambiguous. Leveraging newly sequenced grass genomes and syntenic orthology data, we estimated rates of protein sequence evolution on ancestral branches for both core enzymes shared across different C_4_ sub-pathways and enzymes specific to C_4_ sub-pathways. While core enzymes show elevated rates of protein sequence evolution in ancestral branches consistent with a transition from C_3_ to C_4_ photosynthesis in the ancestor for this clade, no subtype specific enzymes showed similar patterns. At least one protein involved in photorespiration also showed elevated rates of protein sequence evolution in the ancestral branch. The set of core C_4_ enzymes examined here combined with the photorespiratory pathway are necessary for the C_2_ photosynthetic cycle, a previously proposed intermediate between C_3_ and C_4_ photosynthesis. The patterns reported here are consistent with, but not conclusive proof that, C_4_ photosynthesis in the MPC clade of the Paniceae evolved via a C_2_ intermediate.
