## Supplemental Material 2 for "Reconstructed protein sequence evolution consistent with the evolution of C_4_ photosynthesis via a C_2_ ancestor in the Paniceae"

### Sheet: c4_genes_3_pearl_GigaSci_no_pse
Setaria italica	Dichanthelium	Rice	Brachypodium	Urochloa	Phallii	Proso millet copy1	Proso millet copy2	Pearl millet	Enzyme_Name	Subtype
Seita.6G009100	Do028926	LOC_Os08g01770	Bradi3g13360	Urofus30287	Pahal.F00218	PM17G04210	PM11G12380	Pgl_GLEAN_10028353	AK	All 3
Seita.5G326000	Do016694	LOC_Os01g55540	Bradi2g50500	Urofus19750	Pahal.E01565	PM01G27300	PM02G53170	Pgl_GLEAN_10026697	AspAT	NAD-ME+PCK
Seita.9G200600	Do014117	LOC_Os10g35960	Bradi3g30230	Urofus24400	Pahal.I02893	NoGene	PM14G02870	Pgl_GLEAN_10034558	NAD-ME	NAD-ME
Seita.6G251800	Do003942	LOC_Os08g44810	Bradi3g12460	Urofus07402	Pahal.F00338	PM17G03300	NoGene	Pgl_GLEAN_10023689	NADP-MDH	NADP-ME & PEPCK
Seita.5G134300	Do003194	LOC_Os01g09320	Bradi2g05620	Urofus25983	Pahal.E04278	PM02G65710	PM12G03430	Pgl_GLEAN_10024662	NADP-ME	NADP-ME
Seita.9G465500	Do007037	LOC_Os03g15050	Bradi1g67730	Urofus28266	Pahal.H02434	PM01G33620	PM05G34690	Pgl_GLEAN_10014472	PEPCK	PEPCK
Seita.3G247900	Do015534	LOC_Os05g33570	Bradi2g25745	Urofus10928	Pahal.C03070	PM06G02810	PM15G12150	Pgl_GLEAN_10001175	PPDK	All 3
Seita.2G338600	Do000040	LOC_Os07g34640	Bradi1g25816	Urofus04272	Pahal.B04159	PM04G46370	NoGene	Pgl_GLEAN_10010173	PPDK-RP	All 3
Seita.6G187500	Do011021	LOC_Os08g37600	Bradi3g38580	Urofus24805	Pahal.F01683	PM11G16320	PM04G22550	Pgl_GLEAN_10006630	DCT2	NADP-ME
Seita.3G258000	Do020718	LOC_Os05g32230	Bradi2g26950	Urofus31351	Pahal.C03146	PM06G04230	PM15G12740	Pgl_GLEAN_10003718	MEP3b	NADP-ME
Seita.2G034400	Do013413	LOC_Os07g05820	Bradi1g58480	Urofus29952	Pahal.B00316	PM04G31060	PM01G00100	Pgl_GLEAN_10009409	GOX	*Photorespiration
Seita.9G099700	Do021742	LOC_Os03g52840	Bradi1g09300	Urofus18432	Pahal.I01810	PM08G19780	PM05G29770	Pgl_GLEAN_10008923	SHMT	*Photorespiration
